# Reference-guided automatic assembly of genomic tandem repeats with only HiFi and Hi-C data enables population-level analysis

**DOI:** 10.1101/2023.12.07.570710

**Authors:** Huaming Wen, Weihua Pan

## Abstract

The existing de novo methods of complete genome assembly are not able to generate large-scale pangenomes with complete assemblies due to the shortcomings such as requiring multiple types of sequencing data of high price, requiring large amount of manual curation, and not being able to achieve haplotype-resolved complete assembly of long tandem repeats in most situations. To solve this problem, in this study, we propose a new genome assembly mode called reference-guided assembly which relies on the reference information to recall the reads for complex genomic regions of interest and assembles them in *de novo*-like way. As a proof-of-concept, we developed an algorithm TRFill which can reassemble or fill the gaps of tandem repeats in chromosome-level assembly in either haploid or diploid way using only HiFi and Hi-C data. The experimental results on human centromeres and tomato subtelomeres show that TRFill successfully improved the completeness and correctness of about two thirds of the tested tandem repeat sequences. Furthermore, TRFill improved the completeness of subtelomeric tandem repeats by 50% in a recently published tomato pangenome, enabling a population-level analysis of the subtelomeric tandem repeats, which found the ‘local law of sequence similarity of tandem repeats’ providing theoretical basis for reference-guided assembly in turn.
