## Supplementary Table 1 for "Reference-guided automatic assembly of genomic tandem repeats with only HiFi and Hi-C data enables population-level analysis"

### Sheet: Sheet1
	Mat_len	Correct_len	Assembly_len	Recall_rate	Precision_rate	F1	LIS_score			Pat_len	Correct_len	Assembly_len	Recall_rate	Precision_rate	F1	LIS_score
chr1	4813142	783214	783285	0.162724	0.999909	0.279898	1		chr1	6713414	0	0	0	0	0	0.4
chr2	2080300	1759085	2268935	0.845592	0.775291	0.808917	0.987241		chr2	2226870	0	0	0	0	0	0.941769
chr3	4395012	448612	981280	0.102073	0.45717	0.166885	0.996223		chr3	3677092	533043	795665	0.144963	0.669934	0.238351	0.992171
chr4	3363140	1165957	2988348	0.346687	0.390168	0.367145	0.961231		chr4	4296806	2439349	3130695	0.567712	0.779172	0.656842	0.959565
chr5	5037069	2106777	3349328	0.418255	0.629015	0.502427	0.997118		chr5	5193960	2692403	3792453	0.518372	0.709937	0.599216	0.996975
chr6	2880583	832490	851653	0.289001	0.977499	0.446108	0.999841		chr6	3469334	816628	816628	0.235385	1	0.381071	0.999981
chr7	6053719	2610831	6499528	0.431277	0.401695	0.415961	0.850369		chr7	2937372	913936	1253528	0.311141	0.729091	0.436153	0.999135
chr8	2221060	1373640	1652529	0.618461	0.831235	0.709234	0.993198		chr8	2630388	1184597	1184597	0.450351	1	0.621023	0.740221
chr9	3776313	433659	2480810	0.114837	0.174805	0.138613	0.999519		chr9	4628848	2998762	3797390	0.647842	0.78969	0.711768	0.999546
chr10	2783251	2783249	2783326	0.999999	0.999972	0.999986	1		chr10	3809359	1129485	1130082	0.296503	0.999472	0.457333	0.999567
chr11	3699043	655164	655164	0.177117	1	0.300934	1		chr11	2336743	1196579	1196579	0.512071	1	0.677311	1
chr12	2924269	2694194	2749363	0.921322	0.979934	0.949725	1		chr12	3118790	2668340	2668340	0.855569	1	0.922163	1
chr16	1923048	1815597	2152563	0.944125	0.843458	0.890957	0.995388		chr16	897814	704883	2154276	0.78511	0.327202	0.461902	0.997046
chr17	2574968	1932958	2025882	0.750673	0.954132	0.840261	1		chr17	2276421	2276421	2340387	1	0.972669	0.986145	1
chr18	3298595	1128643	2727742	0.342159	0.413765	0.37457	0.937442		chr18	3670926	1965946	1965946	0.535545	1	0.697531	0.942237
chr19	4698052	78908	78933	0.0167959	0.999683	0.0330367	0.982318		chr19	4727959	451096	696181	0.0954103	0.647958	0.166329	0.905884
chr20	3064868	2835656	2896284	0.925213	0.979067	0.951379	0.999848		chr20	3291853	1647873	1647896	0.500591	0.999986	0.667189	1
chrX	3088339	3087234	3092559	0.999642	0.998278	0.99896	1		chrY	317536	0	73967	0	0	0	1
