## Supplementary Table 2 for "Reference-guided automatic assembly of genomic tandem repeats with only HiFi and Hi-C data enables population-level analysis"

### Sheet: Sheet1
	Mat_len		Correct_len	Assembly_len	Recall_rate	Precision_rate	F1	LIS_score			Pat_len		Correct_len	Assembly_len	Recall_rate	Precision_rate	F1	LIS_score
chr1	4813142	hifiasm+3ddna	783214	783285	0.162724	0.999909	0.279898	1		chr1	6713414	hifiasm+3ddna	0	0	0	0	0	0.4
	4813142	Ours	4766066	4767061	0.990219	0.999791	0.994982	1			6713414	Ours	6708361	6738010	0.999247	0.9956	0.99742	1
	4813142	LR_Gapcloser	1500	1500	0.000311647	1	0.000623099	0			6713414	LR_Gapcloser	1250	1269	0.000186194	0.985028	0.000372318	0
	4813142	SAMBA	0	0	0	0	0	0			6713414	SAMBA	0	0	0	0	0	0
chr2	2080300	hifiasm+3ddna	1759085	2268935	0.845592	0.775291	0.808917	0.987241		chr2	2226870	hifiasm+3ddna	0	0	0	0	0	0.941769
	2080300	Ours	2098313	2098813	1.00866	0.999762	1.00419	1			2226870	Ours	2064985	2065086	0.927304	0.999951	0.962258	0.958702
	2080300	LR_Gapcloser	0	1302	0	0	0	0			2226870	LR_Gapcloser	1108	1111	0.000497559	0.9973	0.000994622	0
	2080300	SAMBA	0	0	0	0	0	0			2226870	SAMBA	0	0	0	0	0	0
chr3	4395012	hifiasm+3ddna	448612	981280	0.102073	0.45717	0.166885	0.996223		chr3	3677092	hifiasm+3ddna	533043	795665	0.144963	0.669934	0.238351	0.992171
	4395012	Ours	2286571	3450958	0.520265	0.66259	0.582865	0.996348			3677092	Ours	3435222	4864039	0.934222	0.706249	0.804395	0.999964
	4395012	LR_Gapcloser	1222	1222	0.000278042	1	0.00055593	0			3677092	LR_Gapcloser	0	1000	0	0	0	0
	4395012	SAMBA	0	0	0	0	0	0			3677092	SAMBA	0	0	0	0	0	0
chr4	3363140	hifiasm+3ddna	1165957	2988348	0.346687	0.390168	0.367145	0.961231		chr4	4296806	hifiasm+3ddna	2439349	3130695	0.567712	0.779172	0.656842	0.959565
	3363140	Ours	3316172	3351170	0.986034	0.989556	0.987792	1			4296806	Ours	4097558	4099109	0.953629	0.999622	0.976084	1
	3363140	LR_Gapcloser	0	0	0	0	0	0			4296806	LR_Gapcloser	1122	1122	0.000261124	1	0.000522112	0
	3363140	SAMBA	0	0	0	0	0	0			4296806	SAMBA	0	0	0	0	0	0
chr9	3776313	hifiasm+3ddna	433659	2480810	0.114837	0.174805	0.138613	0.999519		chr9	4628848	hifiasm+3ddna	2998762	3797390	0.647842	0.78969	0.711768	0.999546
	3776313	Ours	1838621	2744316	0.486883	0.669974	0.56394	0.999072			4628848	Ours	3629364	3629364	0.784075	1	0.878971	0.99994
	3776313	LR_Gapcloser	1038	1038	0.000274871	1	0.000549591	0			4628848	LR_Gapcloser	1225	1246	0.000264645	0.983146	0.000529147	0
	3776313	SAMBA	0	0	0	0	0	0			4628848	SAMBA	0	0	0	0	0	0
chr11	3699043	hifiasm+3ddna	655164	655164	0.177117	1	0.300934	1		chr11	2336743	hifiasm+3ddna	1196579	1196579	0.512071	1	0.677311	1
	3699043	Ours	3670464	3670464	0.992274	1	0.996122	1			2336743	Ours	2314530	2316155	0.990494	0.999298	0.994877	0.999829
	3699043	LR_Gapcloser	1759	1759	0.000475528	1	0.000950605	0			2336743	LR_Gapcloser	1302	1302	0.000557186	1	0.00111375	0
	3699043	SAMBA	0	0	0	0	0	0			2336743	SAMBA	0	0	0	0	0	0
chr12	2924269	hifiasm+3ddna	2694194	2749363	0.921322	0.979934	0.949725	1		chr12	3118790	hifiasm+3ddna	2668340	2668340	0.855569	1	0.922163	1
	2924269	Ours	2908616	2909134	0.994647	0.999822	0.997228	0.999034			3118790	Ours	3081989	3094064	0.9882	0.996097	0.992133	1
	2924269	LR_Gapcloser	1235	1235	0.000422328	1	0.000844299	0			3118790	LR_Gapcloser	0	1011	0	0	0	0
	2924269	SAMBA	0	0	0	0	0	0			3118790	SAMBA	0	0	0	0	0	0
chr16	1923048	hifiasm+3ddna	1815597	2152563	0.944125	0.843458	0.890957	0.995388		chr16	897814	hifiasm+3ddna	704883	2154276	0.78511	0.327202	0.461902	0.997046
	1923048	Ours	1923048	1938022	1	0.992274	0.996122	0.999881			897814	Ours	897814	1808058	1	0.496563	0.663604	1
	1923048	LR_Gapcloser	1091	1265	0.000567329	0.862451	0.00113391	0			897814	LR_Gapcloser	0	0	0	0	0	0
	1923048	SAMBA	0	0	0	0	0	0			897814	SAMBA	0	0	0	0	0	0
chr18	3298595	hifiasm+3ddna	1128643	2727742	0.342159	0.413765	0.37457	0.937442		chr18	3670926	hifiasm+3ddna	1965946	1965946	0.535545	1	0.697531	0.942237
	3298595	Ours	2269319	4871534	0.687965	0.465833	0.555516	0.924614			3670926	Ours	3142030	3178674	0.855923	0.988472	0.917435	0.928317
	3298595	LR_Gapcloser	1060	1060	0.000321349	1	0.000642491	0			3670926	LR_Gapcloser	1239	1239	0.000337517	1	0.000674806	0
	3298595	SAMBA	0	0	0	0	0	0			3670926	SAMBA	0	0	0	0	0	0
chr19	4698052	hifiasm+3ddna	78908	78933	0.0167959	0.999683	0.0330367	0.982318		chr19	4727959	hifiasm+3ddna	451096	696181	0.0954103	0.647958	0.166329	0.905884
	4698052	Ours	4685747	4685964	0.997381	0.999954	0.998666	1			4727959	Ours	4652211	4652838	0.983979	0.999865	0.991858	0.999995
	4698052	LR_Gapcloser	0	1018	0	0	0	0			4727959	LR_Gapcloser	0	1295	0	0	0	0
	4698052	SAMBA	0	0	0	0	0	0			4727959	SAMBA	0	0	0	0	0	0
chr20	3064868	hifiasm+3ddna	2835656	2896284	0.925213	0.979067	0.951379	0.999848		chr20	3291853	hifiasm+3ddna	1647873	1647896	0.500591	0.999986	0.667189	1
	3064868	Ours	3061873	3062218	0.999023	0.999887	0.999455	0.999949			3291853	Ours	2799520	2800184	0.850439	0.999763	0.919075	0.998421
	3064868	LR_Gapcloser	1337	1758	0.000436234	0.760523	0.000871968	0			3291853	LR_Gapcloser	1455	1663	0.000442	0.874925	0.000883554	0
	3064868	SAMBA	0	0	0	0	0	0			3291853	SAMBA	0	0	0	0	0	0
chrX	3088339	hifiasm+3ddna	3087234	3092559	0.999642	0.998278	0.99896	1		chrY	317536	hifiasm+3ddna	0	73967	0	0	0	1
	3088339	Ours	3088339	3123915	1	0.988612	0.994273	1			317536	Ours	317536	326075	1	0.973813	0.986733	1
	3088339	LR_Gapcloser	1233	1233	0.000399244	1	0.000798169	0			317536	LR_Gapcloser	1554	1554	0.00489393	1	0.0097402	0
	3088339	SAMBA	0	0	0	0	0	0			317536	SAMBA	0	0	0	0	0	0
