## Supplementary Table 3 for "Reference-guided automatic assembly of genomic tandem repeats with only HiFi and Hi-C data enables population-level analysis"

### Sheet: Sheet1
Subtelomere	Start_position	End_position	Length
chr01_1	0	360000	360000
chr03_1	20000	490000	470000
chr03_2	67380000	68200000	820000
chr04_1	40000	740000	700000
chr04_2	67970000	68300000	330000
chr05_1	0	730000	730000
chr05_2	66370000	66690000	320000
chr06_1	0	140000	140000
chr07_1	10000	700000	690000
chr07_2	68940000	69340000	400000
chr08_1	0	150000	150000
chr08_2	67580000	68080000	500000
chr09_1	0	470000	470000
chr09_2	69580000	70290000	710000
chr10_1	70000	500000	430000
chr10_2	66510000	66910000	400000
chr11_1	20000	360000	340000
chr12_1	10000	430000	420000
chr12_2	68320000	68600000	280000
