## Supplementary Table 4 for "Reference-guided automatic assembly of genomic tandem repeats with only HiFi and Hi-C data enables population-level analysis"

### Sheet: haploid
Maternal	Answer_len	Correct_len	Assembly_len	Recall_rate	Precision_rate	F1	LIS_score		Paternal	Answer_len	Correct_len	Assembly_len	Recall_rate	Precision_rate	F1	LIS_score
chr01_1	1035997	488332	488332	0.471364	1	0.640717	1		chr01_1	173611	173611	173611	1	1	1	0.963077
chr03_1	470000	469938	470000	0.999868	0.999868	0.999868	1		chr03_1	469224	364789	390089	0.77743	0.935143	0.849025	0.999853
chr03_2	897991	42298	147078	0.0471029	0.287589	0.0809478	0.266484		chr03_2	781845	781845	781845	1	1	1	0.865194
chr04_1	713368	712437	712437	0.998695	1	0.999347	0.999937		chr04_1	697563	697525	697525	0.999946	1	0.999973	0.999801
chr04_2	364223	252999	252999	0.694627	1	0.819799	1		chr04_2	414394	414394	414394	1	1	1	0.973728
chr05_1	705405	62768	107160	0.0889815	0.585741	0.154493	0.636218		chr05_1	720959	720959	720959	1	1	1	0.931691
chr05_2	320000	319982	320000	0.999944	0.999944	0.999944	1		chr05_2	346461	346461	346471	1	0.999971	0.999986	0.999613
chr06_1	140000	140000	140000	1	1	1	1		chr06_1	140000	140000	140000	1	1	1	1
chr07_1	684993	636649	690000	0.929424	0.92268	0.92604	0.999994		chr07_1	654002	242500	242500	0.370794	1	0.540992	0.996966
chr07_2	360630	360630	368608	1	0.978356	0.98906	1		chr07_2	400000	400000	400000	1	1	1	0.981143
chr08_1	140073	61552	61552	0.439428	1	0.610559	1		chr08_1	140896	140896	140896	1	1	1	1
chr08_2	420766	409527	417249	0.973289	0.981493	0.977374	0.999625		chr08_2	551444	534446	534446	0.969175	1	0.984346	0.794664
chr09_1	1454538	781898	781898	0.537558	1	0.699236	0.999984		chr09_1	1049074	1049074	1049074	1	1	1	0.994486
chr09_2	714121	714121	714121	1	1	1	1		chr09_2	571139	565637	566643	0.990367	0.998225	0.99428	0.802243
chr10_1	463783	463783	463784	1	0.999998	0.999999	1		chr10_1	498389	498389	498389	1	1	1	0.998128
chr10_2	441612	441610	441610	0.999995	1	0.999998	1		chr10_2	429126	429126	429126	1	1	1	1
chr11_1	354433	340000	340000	0.959279	1	0.979216	1		chr11_1	678950	674965	674965	0.994131	1	0.997057	0.229567
chr12_1	420000	420000	507060	1	0.828304	0.90609	1		chr12_1	565937	564161	564161	0.996862	1	0.998428	0.992577
chr12_2	795943	280000	280000	0.351784	1	0.520474	1		chr12_2	422229	422229	422229	1	1	1	0.859573

### Sheet: diploid
Maternal	Answer_len	Correct_len	Assembly_len	Recall_rate	Precision_rate	F1	LIS_score		Paternal	Answer_len	Correct_len	Assembly_len	Recall_rate	Precision_rate	F1	LIS_score
chr01_1	1035997	78306	173611	0.0755852	0.451043	0.129473	0.963077		chr01_1	173611	0	0	0	0	0	0
chr03_1	470000	469989	470000	0.999977	0.999977	0.999977	1		chr03_1	469224	449542	449542	0.958054	1	0.978578	1
chr03_2	897991	712591	712591	0.793539	1	0.884886	0.996392		chr03_2	781845	781845	781845	1	1	1	1
chr04_1	713368	713369	713605	1	0.999669	0.999835	0.999937		chr04_1	697563	697491	697497	0.999897	0.999991	0.999944	1
chr04_3	364223	254549	254549	0.698882	1	0.822755	0.999413		chr04_3	414394	414394	414394	1	1	1	1
chr05_1	705405	128674	712256	0.182412	0.180657	0.18153	0.931691		chr05_1	720959	114273	815283	0.158501	0.140164	0.14877	0.926247
chr05_2	320000	0	0	0	0	0	0		chr05_2	346461	316953	320000	0.91483	0.990478	0.951152	1
chr06_1	140000	0	0	0	0	0	0		chr06_1	140000	140000	140000	1	1	1	1
chr07_1	684993	364457	364457	0.532059	1	0.694568	1		chr07_1	654002	629951	654002	0.963225	0.963225	0.963225	1
chr07_4	360630	360629	368607	0.999997	0.978356	0.989058	1		chr07_4	400000	400000	400000	1	1	1	1
chr08_1	140073	0	0	0	0	0	0		chr08_1	140896	140896	140896	1	1	1	1
chr08_3	420766	76317	551444	0.181376	0.138395	0.156997	0.827146		chr08_3	551444	104419	420695	0.189356	0.248206	0.214823	0.827246
chr09_1	1454538	470000	470000	0.323127	1	0.488429	1		chr09_1	1049074	1049074	1049074	1	1	1	1
chr09_5	714121	183304	565228	0.256685	0.324301	0.286558	0.802243		chr09_5	571139	157920	714121	0.2765	0.221139	0.24574	0.802397
chr10_1	463783	9531	498389	0.0205506	0.0191236	0.0198114	0.998128		chr10_1	498389	35735	430000	0.071701	0.0831047	0.0769828	0.998032
chr10_2	441612	0	0	0	0	0	1		chr10_2	429126	429126	441429	1	0.972129	0.985868	1
chr11_1	354433	24223	588406	0.068343	0.0411672	0.0513831	0.237918		chr11_1	678950	51023	340000	0.0751499	0.150068	0.100148	0.241915
chr12_1	420000	420000	507348	1	0.827834	0.905809	1		chr12_1	565937	565937	573575	1	0.986684	0.993297	1
chr12_2	795943	5274	5274	0.0066261	1	0.013165	1		chr12_2	422229	50975	280000	0.120728	0.182054	0.145181	0.919439
