## Supplementary Table 5 for "Reference-guided automatic assembly of genomic tandem repeats with only HiFi and Hi-C data enables population-level analysis"

### Sheet: haploid
	Mat_len		Correct_len	Assembly_len	Recall_rate	Precision_rate			Pat_len		Correct_len	Assembly_len	Recall_rate	Precision_rate
chr01_1	1035997	Query	488332	488332	0.471364	1		chr03_1	469224	Query	364789	390089	0.77743	0.935143
	1035997	Ours	852330	852349	0.822715	0.999978			469224	Ours	469247	469993	1.00005	0.998413
chr03_2	897991	Query	42298	147078	0.0471029	0.287589		chr07_1	654002	Query	242500	242500	0.370794	1
	897991	Ours	889247	937890	0.990263	0.948136			654002	Ours	383956	745932	0.587087	0.514733
chr04_2	364223	Query	252999	252999	0.694627	1		chr08_2	551444	Query	534446	534446	0.969175	1
	364223	Ours	254545	384716	0.698871	0.661644			551444	Ours	551444	552039	1	0.998922
chr05_1	705405	Query	62768	107160	0.0889815	0.585741
	705405	Ours	631765	631765	0.895606	1
chr07_1	684993	Query	332175	690000	0.484932	0.481413
	684993	Ours	364457	696844	0.532059	0.523011
chr07_2	360630	Query	360630	368608	1	0.978356
	360630	Ours	360632	361328	1.00001	0.998074
chr08_1	140073	Query	61552	61552	0.439428	1
	140073	Ours	140073	140362	1	0.997941
chr08_2	420766	Query	409527	417249	0.973289	0.981493
	420766	Ours	409621	728537	0.973513	0.562251
chr09_1	1454538	Query	781898	781898	0.537558	1
	1454538	Ours	152317	477846	0.104718	0.318758
chr11_1	354433	Query	340000	340000	0.959279	1
	354433	Ours	354432	354522	0.999997	0.999746
chr12_1	420000	Query	420000	507060	1	0.828304
	420000	Ours	419999	420046	0.999998	0.999888
chr12_2	795943	Query	280000	280000	0.351784	1
	795943	Ours	304171	304235	0.382152	0.99979

### Sheet: diploid
	Mat_len		Correct_len	Assembly_len	Recall_rate	Precision_rate	F1			Pat_len		Correct_len	Assembly_len	Recall_rate	Precision_rate	F1
chr01_1	1035997	Query	78306	173611	0.0755852	0.451043	0.129473		chr01_1	173611	Query	0	0	0	0	0
	1035997	Ours	87570	181676	0.0845273	0.482012	0.143832			173611	Ours	99150	522225	0.571104	0.189861	0.189861
chr03_2	897991	Query	712591	712591	0.793539	1	0.884886		chr03_1	469224	Query	449542	449542	0.958054	1	1
	897991	Ours	168493	759529	0.187633	0.221839	0.203307			469224	Ours	459148	477575	0.978526	0.961415	0.961415
chr04_2	364223	Query	254549	254549	0.698882	1	0.822755		chr05_1	720959	Query	114273	815283	0.158501	0.140164	0.140164
	364223	Ours	254544	384212	0.698869	0.662509	0.680203			720959	Ours	408319	408365	0.566355	0.999887	0.999887
chr05_1	705405	Query	128674	712256	0.182412	0.180657	0.18153		chr05_2	346461	Query	316953	320000	0.91483	0.990478	0.990478
	705405	Ours	576255	576255	0.816914	1	0.899232			346461	Ours	346461	346532	1	0.999795	0.999795
chr05_2	320000	Query	0	0	0	0	0		chr07_1	654002	Query	629951	654002	0.963225	0.963225	0.963225
	320000	Ours	320000	320175	1	0.999453	0.999727			654002	Ours	152529	313611	0.233224	0.486364	0.486364
chr06_1	140000	Query	0	0	0	0	0		chr08_2	551444	Query	104419	420695	0.189356	0.248206	0.248206
	140000	Ours	59901	60009	0.427864	0.9982	0.598983			551444	Ours	551444	552039	1	0.998922	0.998922
chr07_1	684993	Query	364457	364457	0.532059	1	0.694568		chr09_2	571139	Query	157920	714121	0.2765	0.221139	0.221139
	684993	Ours	443793	819230	0.64788	0.54172	0.590063			571139	Ours	566173	732318	0.991305	0.773125	0.773125
chr07_2	360630	Query	360629	368607	0.999997	0.978356	0.989058		chr10_1	498389	Query	35735	430000	0.071701	0.0831047	0.0831047
	360630	Ours	360631	361327	1	0.998074	0.999037			498389	Ours	59926	425016	0.120239	0.140997	0.140997
chr08_1	140073	Query	0	0	0	0	0		chr10_2	429126	Query	429126	441429	1	0.972129	0.972129
	140073	Ours	125166	125174	0.893577	0.999936	0.943769			429126	Ours	423256	423835	0.986321	0.998634	0.998634
chr08_2	420766	Query	76317	551444	0.181376	0.138395	0.156997		chr11_1	678950	Query	51023	340000	0.0751499	0.150068	0.150068
	420766	Ours	43670	170740	0.103787	0.255769	0.147657			678950	Ours	70284	370488	0.103519	0.189707	0.189707
chr09_1	1454538	Query	470000	470000	0.323127	1	0.488429		chr12_2	422229	Query	50975	280000	0.120728	0.182054	0.182054
	1454538	Ours	20809	303309	0.0143063	0.0686066	0.0236756			422229	Ours	422229	422229	1	1	1
chr09_2	714121	Query	183304	565228	0.256685	0.324301	0.286558
	714121	Ours	161426	245053	0.226049	0.658739	0.336594
chr10_1	463783	Query	9531	498389	0.0205506	0.0191236	0.0198114
	463783	Ours	16236	538315	0.0350078	0.0301608	0.032404
chr10_2	441612	Query	0	0	0	0	0
	441612	Ours	331836	380327	0.75142	0.872502	0.807447
chr11_1	354433	Query	24223	588406	0.068343	0.0411672	0.0513831
	354433	Ours	354432	354522	0.999997	0.999746	0.999872
chr12_1	420000	Query	420000	507348	1	0.827834	0.905809
	420000	Ours	240943	541844	0.573674	0.444672	0.501002
chr12_2	795943	Query	5274	5274	0.0066261	1	0.013165
	795943	Ours	304173	329043	0.382154	0.924417	0.540759
