## Supplementary Table 6 for "Reference-guided automatic assembly of genomic tandem repeats with only HiFi and Hi-C data enables population-level analysis"

### Sheet: Sheet1
Sample	Name	TGRC	PI CGN	EA	Species
TS9	Ailsa Craig	LA2838A	-	-	Solanum lycopersicum
TS80	-	-	-	EA01020	Solanum lycopersicum
TS692	Wheatleys Frost Resistant	-	PI203232	EA04939	Solanum lycopersicum
TS629	Yellow Pear	-	-		Solanum lycopersicum
TS60	New Yorker	LA2009	-	-	Solanum lycopersicum
TS331	-	-	-	-	Solanum lycopersicum
TS3	M-82	LA3475	-	-	Solanum lycopersicum
TS204	Florida 7060	LA3840	-	-	Solanum lycopersicum
TS2	Moneymaker	LA2706	-	-	Solanum lycopersicum
TS185	B-L-35	LA4347	-	-	Solanum lycopersicum
TS171	UC-82	LA1706	-	-	Solanum lycopersicum
TS166	Piura	LA0404	-	-	Solanum lycopersicum
TS12	yoku improvement	-	-	-	Solanum lycopersicum
TS117	Scatolone di bolsena	-	-	-	Solanum lycopersicum
TS112	-	-	-	EA03083	Solanum lycopersicum
SL5.0	Heinz 1706	LA4345	-	-	Solanum lycopersicum
TS96	-	LA1456	-	-	Solanum lycopersicum var. cerasiforme
TS623	Sugar Lump	-	-	-	Solanum lycopersicum var. cerasiforme
TS545	Peacevine Cherry	-	-	-	Solanum lycopersicum var. cerasiforme
TS39	Cerise Gold	-	-	-	Solanum lycopersicum var. cerasiforme
TS281	San Martin de Pangoa	LA1286	PI365920	-	Solanum lycopersicum var. cerasiforme
TS280	Cerise du sud ouest N 2	-	-	-	Solanum lycopersicum var. cerasiforme
TS238	Macas	LA1228	PI379047	-	Solanum lycopersicum var. cerasiforme
TS118	Santa Cruz, Galapagos	LA0292	-	-	Solanum lycopersicum var. cerasiforme
TS439	-	LA2656	PI503524	-	Solanum pimpinellifolium
TS421	-	LA2187	-	-	Solanum pimpinellifolium
TS413	-	LA1242	-	-	Solanum pimpinellifolium
TS265	Hacienda Buenos Aires	LA0400	-	-	Solanum pimpinellifolium
TS222	Wva 700	-	-	-	Solanum pimpinellifolium
TS22	Pisiquillo	LA1269	PI365967	-	Solanum pimpinellifolium
TS156	Balsa Huaico	LA2181	-	-	Solanum pimpinellifolium
TS15	-	LA2093	-	-	Solanum pimpinellifolium
