## Supplementary Table 7 for "Reference-guided automatic assembly of genomic tandem repeats with only HiFi and Hi-C data enables population-level analysis"

### Sheet: Sheet1
Species	Gaps	Gaps length	Ours	Theirs	Common	Common / Ours	Common / Theirs	Length_map_to_0	Partition	Note
M82	1_1	360000	391550	103171	103139	0.263412	0.99969	135320	1
	3_1	470000	498487	470000	470000	0.942853	1	18598	1
	3_2	820000	785992	94372	94172	0.119813	0.997881	657924	1
	4_1	700000	747610	366356	366311	0.489976	0.999877	277276	1
	4_3	330000	283651	77640	72949	0.257179	0.93958	24378	1
	5_1	730000	711913	96244	93344	0.131117	0.969868	612084	1
	5_2	320000	364552	176038	175684	0.481918	0.997989	0	1
	6_1	140000	211294	140000	139914	0.662177	0.999386	0	1
	7_1	690000	832286	373308	373272	0.44849	0.999904	301895	1
	7_4	400000	385497	85611	84790	0.21995	0.99041	232732	1
	8_1	150000	263408	150000	142127	0.53957	0.947513	0	1
	8_3	500000	576195	106987	106961	0.185633	0.999757	324982	1
	9_1	470000	988304	207404	207392	0.209846	0.999942	254970	1
	9_5	710000	808826	96625	93402	0.115478	0.966644	196024	1
	10_1	430000	510142	248079	248028	0.486194	0.999794	202940	1
	10_2	400000	433342	196729	196729	0.453981	1	156460	1
	11_1	340000	411867	208001	193856	0.470676	0.931996	0	1
	12_1	420000	452988	172428	167859	0.370559	0.973502	125309	1
	12_2	280000	225490	269652	92574	0.410546	0.343309	109411	1	*
Moneymaker	1_1	360000	876716	488332	488306	0.556972	0.999947	386388	1
	3_1	470000	493660	470000	469969	0.952009	0.999934	0	1
	3_2	820000	1042260	147078	85959	0.0824737	0.584445	903122	1
	4_1	700000	743905	712437	707845	0.951526	0.993555	0	1
	4_3	330000	400812	252999	252957	0.631111	0.999834	129759	1
	5_1	730000	868762	107160	107054	0.123226	0.999011	729634	1
	5_2	320000	411733	320000	317995	0.772333	0.993734	0	1
	6_1	140000	242217	140000	139035	0.57401	0.993107	0	1
	7_1	690000	766807	690000	689922	0.899734	0.999887	0	1
	7_4	400000	393906	368608	368574	0.93569	0.999908	0	1
	8_1	150000	263511	61552	61512	0.233432	0.99935	199417	1
	8_3	500000	748138	417249	411118	0.549522	0.985306	204117	1
	9_1	470000	492223	781898	317541	0.645116	0.406116	325068	1	*
	9_5	710000	831735	714121	704070	0.846508	0.985925		1
	10_1	430000	534723	463784	463769	0.867307	0.999968	0	1
	10_2	400000	523039	441610	441597	0.844291	0.999971	0	1
	11_1	340000	388887	340000	339938	0.874131	0.999818	0	1
	12_1	420000	527440	507060	507060	0.961361	1	0	1
	12_2	280000	320895	280000	279257	0.870244	0.997346	0	1
TS9	1_1	360000	556926	324838	324812	0.583223	0.99992	97751	1
	3_1	470000	502512	470000	464478	0.924312	0.988251	0	1
	3_2	820000	999177	897308	897308	0.898047	1	0	1
	4_1	700000	721203	703963	702975	0.974726	0.998597	0	1
	4_3	330000	393699	210193	210118	0.533702	0.999643	0	1
	5_1	730000	865432	213261	212797	0.245885	0.997824	0	1
	5_2	320000	419775	320000	313521	0.746879	0.979753	0	1
	6_1	140000	201688	140000	139576	0.692039	0.996971	0	1
	7_1	690000	757171	756278	739796	0.977053	0.978206	0	1
	7_4	400000	671662	332559	331083	0.492931	0.995562	0	1
	8_1	150000	311208	150000	149925	0.481752	0.9995	0	1
	8_3	500000	380788	388586	330865	0.868896	0.851459	0	1
	9_1	470000	480629	982987	329850	0.686288	0.335559	0	1	*
	9_5	710000	573015	568351	562782	0.982142	0.990201	0	1
	10_1	430000	538805	463808	463762	0.860723	0.999901	0	1
	10_2	400000	480194	423460	423406	0.881739	0.999872	0	1
	11_1	340000	387613	203442	189610	0.489173	0.93201	0	1
	12_1	420000	589138	557955	557838	0.946872	0.99979	0	1
	12_2	280000	292149	501691	165952	0.568039	0.330785	0	1	*
TS12	1_1	360000	896461	225457	225420	0.251455	0.999836	586255	1
	3_1	470000	577108	470000	464357	0.804628	0.987994	0	1
	3_2	820000	1048792	965493	965432	0.920518	0.999937	0	1
	4_1	700000	736923	711735	711696	0.965767	0.999945	0	1
	4_3	330000	476095	336658	336745	0.707306	1.00026	0	1
	5_1	730000	928094	0	0	0	#DIV/0!	477132	1
	5_2	320000	398658	320000	310653	0.779247	0.970791	0	1
	6_1	140000	256799	140000	139348	0.542635	0.995343	0	1
	7_1	690000	753018	738894	732135	0.972268	0.990853	0	1
	7_4	400000	469873	400000	399005	0.849176	0.997513	0	1
	8_1	150000	270410	413475	250342	0.925787	0.605459	0	1	*
	8_3	500000	615783	70233	70173	0.113957	0.999146	521943	1
	9_1	470000	544274	259733	247438	0.45462	0.952663	0	1
	9_5	710000	812843	742875	561073	0.69026	0.755272	296828	1
	10_1	430000	527205	485442	485442	0.920784	1	0	1
	10_2	400000	506341	416948	414526	0.81867	0.994191	0	1
	11_1	340000	795723	340000	334681	0.4206	0.984356	71969	1
	12_1	420000	706017	558858	558799	0.791481	0.999894	0	1
	12_2	280000	561470	498164	498164	0.88725	1	0	1
TS22	1_1	360000	136894	197304	114802	0.83862	0.581853	0	1	*
	3_1	470000	218952	351258	186674	0.85258	0.531444	0	1	*
	3_2	820000	976167	243680	193904	0.198638	0.795732	44696	1	*
	4_1	700000	662136	281835	191011	0.288477	0.677741	0	1	*
	4_3	330000	343639	148264	147483	0.42918	0.994732	0	1
	5_1	730000	371299	205006	70720	0.190466	0.344966	180558	1	*
	5_2	320000	389008	104115	103575	0.266254	0.994813	75286	1
	6_1	140000	146696	232925	11023	0.0751418	0.0473242	0	1	*
	7_1	690000	421121	355714	184616	0.438392	0.519001	73483	1	*
	7_4	400000	117047	81155	53461	0.456748	0.658752	0	1	*
	8_1	150000	201459	51543	51543	0.255849	1	0	1
	8_3	500000	434908	75667	75667	0.173984	1	84312	1
	9_1	470000	486205	265326	249054	0.512241	0.938672	94859	1
	9_5	710000	1047469	33558	33209	0.031704	0.9896	310172	1
	10_1	430000	285723	233690	219587	0.768531	0.939651	0	1
	10_2	400000	615891	122609	122609	0.199076	1	0	1
	11_1	340000	277270	122656	114210	0.411909	0.931141	175328	1
	12_1	420000	386439	235370	234742	0.607449	0.997332	0	1
	12_2	280000	240451	29501	29054	0.120831	0.984848	140524	1
TS39	1_1	360000	1335318	483997	483672	0.362215	0.999329	833345	1
	3_1	470000	193462	901078	165595	0.855956	0.183774	0	2	*
	3_2	820000	829147	239227	234288	0.282565	0.979354	551031	1
	4_1	700000	872166	499522	499483	0.572693	0.999922	0	1
	4_3	330000	66920	330000	55496	0.829289	0.16817	0	2	*
	5_1	730000	845955	698289	696501	0.823331	0.997439	0	1
	5_2	320000	426406	320000	318642	0.747274	0.995756	0	1
	6_1	140000	199575	176780	176711	0.885437	0.99961	0	1
	7_1	690000	463825	699847	302228	0.651599	0.431849	50116	2
	7_4	400000	114306	213747	75057	0.656632	0.351149	38537	2	*
	8_1	150000	0	49669	0	#DIV/0!	0	0	2
	8_3	500000	648939	384776	376906	0.580803	0.979547	0	1
	9_1	470000	723915	692178	364793	0.503917	0.527022	0	1	*
	9_5	710000	560120	561174	555890	0.992448	0.990584	0	1
	10_1	430000	304089	722021	304089	1	0.421164	0	2	*
	10_2	400000	132951	360868	132951	1	0.36842	0	2
	11_1	340000	374689	1399575	283524	0.756692	0.202579	86600	1	*
	12_1	420000	532816	369450	369438	0.693369	0.999968	91405	1
	12_2	280000	283452	695284	283452	1	0.407678	0	1	*
TS60	1_1	360000	339998	44881	44352	0.130448	0.988213	0	1
	3_1	470000	392172	336323	333943	0.851522	0.992923	38154	1
	3_2	820000	446576	21550	20671	0.0462878	0.959211	0	1
	4_1	700000	581420	210894	210167	0.361472	0.996553	0	1
	4_3	330000	209337	29872	29782	0.142268	0.996987	0	1
	5_1	730000	373939	37158	37110	0.0992408	0.998708	0	1
	5_2	320000	183743	10260	10260	0.0558389	1	0	1
	6_1	140000	153092	39224	37992	0.248165	0.968591	0	1
	7_1	690000	301768	250071	250035	0.828567	0.999856	0	1
	7_4	400000	197723	23300	22160	0.112076	0.951073	0	1
	8_1	150000	64715	54312	48312	0.746535	0.889527	0	1
	8_3	500000	205375	8692	8582	0.041787	0.987345	0	1
	9_1	470000	437365	139695	139687	0.319383	0.999943	0	1
	9_5	710000	325367	17427	17364	0.0533674	0.996385	0	1
	10_1	430000	301471	175843	175322	0.581555	0.997037	0	1
	10_2	400000	213902	54589	53839	0.251699	0.986261	0	1
	11_1	340000	234213	3171	3044	0.0129967	0.95995	0	1
	12_1	420000	286148	110454	110401	0.385818	0.99952	0	1
	12_2	280000	198907	46145	46060	0.231566	0.998158	0	1
TS80	1_1	360000	350653	508102	333383	0.950749	0.656134	0	2	*
	3_1	470000	414493	437222	344434	0.830977	0.787778	33556	1
	3_2	820000	853460	306656	269103	0.315308	0.87754	14061	1
	4_1	700000	802759	627347	413241	0.514776	0.658712	0	1
	4_3	330000	364251	330000	313529	0.86075	0.950088	0	1
	5_1	730000	872606	157142	157078	0.18001	0.999593	697214	1
	5_2	320000	250761	315779	161888	0.645587	0.512662	90373	1
	6_1	140000	287915	140000	139742	0.485359	0.998157	0	1
	7_1	690000	314796	368395	178439	0.56684	0.484369	24026	1
	7_4	400000	177911	184677	132915	0.747087	0.719716	14812	1
	8_1	150000	55915	150000	44610	0.797818	0.2974	0	2
	8_3	500000	611588	519770	518956	0.848539	0.998434	0	1
	9_1	470000	463558	562063	318230	0.686494	0.566182	0	1	*
	9_5	710000	899758	710289	542034	0.602422	0.763118	321941	1	*
	10_1	430000	573985	435478	433111	0.754568	0.994565	91885	1
	10_2	400000	499810	459451	459451	0.919251	1	0	1
	11_1	340000	457033	340000	281732	0.616437	0.828624	0	1	*
	12_1	420000	515460	483122	478695	0.928675	0.990837	0	1
	12_2	280000	532469	499075	498975	0.937097	0.9998	0	1
TS96	1_1	360000	77949	353478	59917	0.768669	0.169507	0	2	*
	3_1	470000	371529	342764	342764	0.922577	1	0	1
	3_2	820000	269355	24120	24023	0.0891871	0.995978	0	1
	4_1	700000	406149	210767	196413	0.483598	0.931896	0	1
	4_3	330000	109117	51333	50623	0.463933	0.986169	0	1
	5_1	730000	485313	70814	68383	0.140905	0.965671	0	1
	5_2	320000	0	16394	0	#DIV/0!	0	0	2
	6_1	140000	28319	13593	0	0	0	0	1
	7_1	690000	568077	235949	235890	0.415243	0.99975	0	1
	7_4	400000	0	58390	0	#DIV/0!	0	0	2
	8_1	150000	171683	135845	135818	0.791098	0.999801	0	1
	8_3	500000	101615	16596	16418	0.161571	0.989275	0	1
	9_1	470000	146436	190905	146436	1	0.767062	0	2
	9_5	710000	493988	20694	19688	0.0398552	0.951387	0	1
	10_1	430000	343071	231198	230284	0.671243	0.996047	0	1
	10_2	400000	309613	83121	83065	0.268287	0.999326	0	1
	11_1	340000	47255	0	0	0	#DIV/0!	0	1
	12_1	420000	168568	132291	127697	0.75754	0.965274	0	1
	12_2	280000	0	17356	0	#DIV/0!	0	0	2
TS112	1_1	360000	619134	180352	176560	0.285173	0.978974	195756	1
	3_1	470000	493170	426219	413814	0.83909	0.970895	16503	1
	3_2	820000	888116	102130	101325	0.11409	0.992118	624925	1
	4_1	700000	337318	415169	146863	0.435384	0.353743	337318	1	*
	4_3	330000	427271	214070	214005	0.500865	0.999696	0	1
	5_1	730000	813034	208829	208816	0.256836	0.999938	515063	1
	5_2	320000	393285	320000	319035	0.811206	0.996984	0	1
	6_1	140000	232562	140000	133743	0.575085	0.955307	0	1
	7_1	690000	764442	731966	731955	0.957502	0.999985	14260	1
	7_4	400000	371563	106281	106194	0.285803	0.999181	40566	1
	8_1	150000	222748	370562	204113	0.91634	0.55082	0	1	*
	8_3	500000	256814	374009	178371	0.694553	0.476916	0	1	*
	9_1	470000	507751	470000	319477	0.6292	0.679738	183446	1	*
	9_5	710000	733573	150465	141299	0.192618	0.939082	592563	1
	10_1	430000	525564	471771	471737	0.897582	0.999928	0	1
	10_2	400000	484592	159289	159239	0.328604	0.999686	0	1
	11_1	340000	282245	392828	244557	0.866471	0.622555	32480	1
	12_1	420000	497293	473218	473218	0.951588	1	0	1
	12_2	280000	324773	279823	275603	0.848602	0.984919	28431	1
TS117	1_1	360000	0	69413	0	#DIV/0!	0	0	2
	3_1	470000	310253	353730	276760	0.892046	0.782405	0	1	*
	3_2	820000	771384	76375	76375	0.0990104	1	0	1
	4_1	700000	618471	261016	243031	0.392955	0.931096	0	1
	4_3	330000	196478	31468	30526	0.155366	0.970065	0	1
	5_1	730000	0	134290	0	#DIV/0!	0	0	2
	5_2	320000	93221	23385	22830	0.244902	0.976267	0	1
	6_1	140000	96897	140000	90664	0.935674	0.6476	0	2
	7_1	690000	185065	313450	153820	0.831167	0.490732	0	2	*
	7_4	400000	0	38297	0	#DIV/0!	0	0	2
	8_1	150000	71588	11002	10934	0.152735	0.993819	0	1
	8_3	500000	186688	17604	17449	0.0934661	0.991195	0	1
	9_1	470000	630940	222940	219815	0.348393	0.985983	0	1
	9_5	710000	590443	14203	14161	0.0239837	0.997043	0	1
	10_1	430000	163028	218785	162959	0.999577	0.744836	0	2	*
	10_2	400000	65073	48861	41448	0.636946	0.848284	0	1
	11_1	340000	168611	17345	16689	0.0989793	0.962179	0	1
	12_1	420000	169513	114107	114063	0.672886	0.999614	0	1
	12_2	280000	0	73228	0	#DIV/0!	0	0	2
TS118	1_1	360000	461371	39925	38248	0.0829007	0.957996	0	1
	3_1	470000	590296	319942	311812	0.52823	0.974589	0	1
	3_2	820000	320944	29944	29910	0.0931938	0.998865	0	1
	4_1	700000	445312	215323	215253	0.483376	0.999675	0	1
	4_3	330000	270338	18163	18089	0.0669125	0.995926	0	1
	5_1	730000	226437	33969	33961	0.14998	0.999764	0	1
	5_2	320000	234624	17697	17611	0.0750605	0.99514	0	1
	6_1	140000	46353	7278	7244	0.156279	0.995328	0	1
	7_1	690000	449220	223287	223118	0.496679	0.999243	0	1
	7_4	400000	180330	27348	26852	0.148905	0.981863	0	1
	8_1	150000	91958	36718	36664	0.398704	0.998529	0	1
	8_3	500000	243782	20650	19906	0.0816549	0.963971	0	1
	9_1	470000	199420	146602	145576	0.729997	0.993001	0	1
	9_5	710000	463661	103214	102572	0.221222	0.99378	0	1
	10_1	430000	292773	174310	174284	0.595287	0.999851	0	1
	10_2	400000	277749	28912	25441	0.0915971	0.879946	0	1
	11_1	340000	98597	15999	14588	0.147956	0.911807	0	1
	12_1	420000	292481	119357	118782	0.406119	0.995183	0	1
	12_2	280000	198180	9101	8754	0.044172	0.961872	0	1
TS156	1_1	360000	317830	18700	15875	0.0499481	0.84893	51296	1
	3_1	470000	533153	430485	375806	0.704875	0.872983	25282	1	*
	3_2	820000	1311185	174731	171897	0.1311	0.983781	0	1
	4_1	700000	958170	233860	218453	0.22799	0.934119	15066	1
	4_3	330000	234702	313669	83305	0.354939	0.265583	0	2	*
	5_1	730000	753358	135195	127354	0.169048	0.942002	0	1
	5_2	320000	319284	34618	34547	0.108201	0.997949	0	1
	6_1	140000	357916	140000	106646	0.297964	0.761757	0	1
	7_1	690000	533129	343638	274760	0.515372	0.799562	0	1	*
	7_4	400000	503154	107446	107389	0.213432	0.99947	0	1
	8_1	150000	143308	79653	72676	0.507131	0.912408	0	1
	8_3	500000	383826	17492	17452	0.0454685	0.997713	0	1
	9_1	470000	389208	213221	213140	0.547625	0.99962	0	1
	9_5	710000	605606	382279	368789	0.608959	0.964712	0	1
	10_1	430000	507149	174540	174039	0.343171	0.99713	0	1
	10_2	400000	409938	63072	63072	0.153857	1	0	1
	11_1	340000	359827	52568	52568	0.146092	1	0	1
	12_1	420000	507295	122626	122561	0.241597	0.99947	0	1
	12_2	280000	267410	223362	165819	0.620093	0.742378	0	1	*
TS166	1_1	360000	829392	689364	682509	0.822903	0.990056	0	1
	3_1	470000	492006	403309	403179	0.81946	0.999678	27049	1
	3_2	820000	993392	103435	103281	0.103968	0.998511	869066	1
	4_1	700000	1513670	243755	243387	0.160793	0.99849	446460	1
	4_3	330000	238704	256803	106234	0.445045	0.413679	186618	2	*
	5_1	730000	766978	652980	647107	0.84371	0.991006	27165	1
	5_2	320000	448558	280892	280801	0.626008	0.999676	0	1
	6_1	140000	212763	140000	137988	0.648553	0.985629	0	1
	7_1	690000	759052	370870	370802	0.488507	0.999817	0	1
	7_4	400000	427864	379558	378432	0.884468	0.997033	0	1
	8_1	150000	245456	260039	232861	0.948687	0.895485	0	1
	8_3	500000	385113	50851	50813	0.131943	0.999253	293377	1
	9_1	470000	488069	226382	226296	0.463656	0.99962	201333	1
	9_5	710000	791431	517778	510583	0.645139	0.986104	246383	1
	10_1	430000	555329	463405	463388	0.834439	0.999963	0	1
	10_2	400000	418009	317253	279800	0.669364	0.881946	0	1
	11_1	340000	265206	262212	238437	0.899063	0.909329	0	1
	12_1	420000	540750	507952	507916	0.939281	0.999929	11047	1
	12_2	280000	270441	277706	225971	0.835565	0.813706	0	1
TS185	1_1	360000	1419662	477919	476532	0.335666	0.997098	930713	1
	3_1	470000	435590	425749	398880	0.915724	0.93689	0	1
	3_2	820000	917098	879145	877873	0.957229	0.998553	0	1
	4_1	700000	746409	666228	661190	0.885828	0.992438	0	1
	4_3	330000	496656	404447	403347	0.812125	0.99728	0	1
	5_1	730000	869391	802799	802754	0.923352	0.999944	0	1
	5_2	320000	340342	267382	265757	0.780853	0.993923	0	1
	6_1	140000	287840	140000	139081	0.483189	0.993436	0	1
	7_1	690000	781434	762066	762002	0.975133	0.999916	0	1
	7_4	400000	475820	400000	398597	0.837705	0.996493	0	1
	8_1	150000	314844	150000	149918	0.476166	0.999453	0	1
	8_3	500000	597857	153219	153160	0.256182	0.999615	419033	1
	9_1	470000	793786	233968	233479	0.294133	0.99791	321544	1
	9_2	210000	243809	210000	209962	0.861174	0.999819	0	1
	10_1	430000	552848	521275	521262	0.942867	0.999975	0	1
	10_2	400000	298875	376203	268531	0.898473	0.713793	0	2
	11_1	340000	385612	340000	339968	0.881632	0.999906	0	1
	12_1	420000	490866	420000	419103	0.853803	0.997864	0	1
	12_2	280000	365464	499068	363241	0.993917	0.727839	0	1
TS204	1_1	360000	435872	44060	44011	0.100972	0.998888	0	1
	3_1	470000	383355	366343	365189	0.952613	0.99685	0	1
	3_2	820000	757141	65083	65014	0.0858678	0.99894	27095	1
	4_1	700000	581725	228920	228140	0.392178	0.996593	0	1
	4_3	330000	305728	32518	32459	0.10617	0.998186	0	1
	5_1	730000	516312	102038	101914	0.197388	0.998785	0	1
	5_2	320000	322036	31409	30314	0.0941323	0.965137	0	1
	6_1	140000	147571	55522	55452	0.375765	0.998739	0	1
	7_1	690000	643205	240217	240151	0.373366	0.999725	0	1
	7_4	400000	357960	60508	60198	0.16817	0.994877	0	1
	8_1	150000	147339	49494	49422	0.335431	0.998545	0	1
	8_3	500000	328944	39573	39523	0.120151	0.998737	0	1
	9_1	470000	540906	215564	215508	0.39842	0.99974	0	1
	9_5	710000	727865	82158	73935	0.101578	0.899912	0	1
	10_1	430000	438172	243990	242880	0.554303	0.995451	15561	1
	10_2	400000	302280	65009	64596	0.213696	0.993647	0	1
	11_1	340000	194379	70414	69378	0.356921	0.985287	17521	1
	12_1	420000	428390	122191	122174	0.285193	0.999861	0	1
	12_2	280000	301921	16367	16289	0.0539512	0.995234	0	1
TS222	1_1	360000	498178	360000	2210	0.00443617	0.00613889	177550	2	*
	3_1	470000	506184	470000	469957	0.928431	0.999909	0	1
	3_2	820000	944490	761234	759878	0.804538	0.998219	7304	1
	4_1	700000	544711	620478	239895	0.440408	0.386629	0	1	*
	4_3	330000	406638	326950	292833	0.720132	0.895651	0	1
	5_1	730000	784347	318620	312388	0.398278	0.980441	329384	1
	5_2	320000	216639	940150	271220	1.25194	0.288486	0	2	*
	6_1	140000	141003	140000	137086	0.97222	0.979186	0	1
	7_1	690000	738479	706772	706737	0.957017	0.99995	2148	1
	7_4	400000	338085	259250	221562	0.655344	0.854627	2417	1
	8_1	150000	354469	197621	197598	0.557448	0.999884	0	1
	8_3	500000	572788	553745	553708	0.966689	0.999933	0	1
	9_1	470000	515796	282989	242742	0.470616	0.857779	32294	1
	9_5	710000	711342	655678	638074	0.897	0.973151	0	1
	10_1	430000	388904	230299	230230	0.591997	0.9997	118728	1
	10_2	400000	460058	337333	302759	0.658089	0.897508	0	1
	11_1	340000	170393	600588	70353	0.412887	0.11714	25892	2	*
	12_1	420000	500944	242894	233037	0.465196	0.959419	239887	1
	12_2	280000	228878	420336	182110	0.795664	0.433249	0	2	*
TS238	1_1	360000	171013	167833	123852	0.724226	0.737948	0	1
	3_1	470000	373565	599173	346015	0.926251	0.577488	0	2	*
	3_2	820000	893351	151090	81191	0.0908837	0.537368	516559	1	*
	4_1	700000	1042631	650276	650260	0.623672	0.999975	330387	1
	4_3	330000	314073	376648	291955	0.929577	0.77514	0	2	*
	5_1	730000	933698	259141	252279	0.270193	0.97352	175429	1
	5_2	320000	437408	320000	319942	0.73145	0.999819	0	1
	6_1	140000	163108	144109	144064	0.883243	0.999688	0	1
	7_1	690000	898398	528384	524869	0.584228	0.993348	238630	1
	7_4	400000	559519	343964	338255	0.604546	0.983402	0	1
	8_1	150000	231645	44464	44389	0.191625	0.998313	155374	1
	8_3	500000	543626	402844	338438	0.622557	0.840122	104073	1
	9_1	470000	732234	465462	184252	0.25163	0.395848	57800	2	*
	9_5	710000	578524	31431	31360	0.0542069	0.997741	28374	1
	10_1	430000	597278	490096	489508	0.819565	0.9988	0	1
	10_2	400000	472601	401289	400152	0.846702	0.997167	0	1
	11_1	340000	571534	340000	333403	0.583348	0.980597	0	1
	12_1	420000	510569	474285	474214	0.928795	0.99985	0	1
	12_2	280000	402237	31829	31751	0.0789361	0.997549	207403	1
TS265	1_1	360000	67113	52441	52406	0.780862	0.999333	0	1
	3_1	470000	379561	312037	280269	0.738403	0.898192	0	1
	3_2	820000	744690	64233	63821	0.0857014	0.993586	0	1
	4_1	700000	739349	236577	225230	0.304633	0.952037	0	1
	4_3	330000	196430	36208	36152	0.184045	0.998453	0	1
	5_1	730000	210345	51489	22877	0.108759	0.444308	0	1
	5_2	320000	222130	26572	26556	0.119552	0.999398	0	1
	6_1	140000	166535	106970	72266	0.433939	0.675573	0	1
	7_1	690000	415527	238142	190168	0.457655	0.798549	0	1
	7_4	400000	0	49951	0	#DIV/0!	0	0	2
	8_1	150000	0	30571	0	#DIV/0!	0	0	2
	8_3	500000	387001	21367	21260	0.0549353	0.994992	0	1
	9_1	470000	0	312872	0	#DIV/0!	0	0	2
	9_5	710000	585610	0	0	0	#DIV/0!	0	1
	10_1	430000	285613	248176	193051	0.675918	0.777879	0	1
	10_2	400000	127438	52995	48666	0.38188	0.918313	0	1
	11_1	340000	166740	10878	10808	0.0648195	0.993565	0	1
	12_1	420000	309521	121110	120607	0.389657	0.995847	0	1
	12_2	280000	118838	17493	17447	0.146813	0.99737	0	1
TS280	1_1	360000	213532	150748	145217	0.680071	0.96331	2028	1
	3_1	470000	485398	388359	339023	0.698443	0.872963	0	1
	3_2	820000	2011773	177235	170928	0.0849639	0.964414	0	1
	4_1	700000	789844	486969	241395	0.305624	0.495709	0	1	*
	4_3	330000	430625	114042	114003	0.264738	0.999658	55690	1
	5_1	730000	780217	159774	159727	0.204721	0.999706	383791	1
	5_2	320000	473227	299960	294183	0.621653	0.980741	17692	1
	6_1	140000	208569	144103	144054	0.690678	0.99966	0	1
	7_1	690000	774306	835623	762661	0.984961	0.912686	0	2
	7_4	400000	369654	212395	212328	0.574397	0.999685	0	1
	8_1	150000	256407	149879	149733	0.583966	0.999026	0	1
	8_3	500000	390284	143158	108083	0.276934	0.754991	0	1
	9_1	470000	482338	470000	289773	0.600768	0.616538	0	2
	9_5	710000	632764	645558	361030	0.57056	0.559253	308900	1	*
	10_1	430000	536640	389791	388868	0.724635	0.997632	0	1
	10_2	400000	156551	400000	123091	0.786268	0.307727	0	2
	11_1	340000	415437	340000	339930	0.818247	0.999794	0	1
	12_1	420000	504535	456210	456189	0.904177	0.999954	0	1
	12_2	280000	280612	215191	161054	0.573938	0.748423	0	1
TS281	1_1	360000	241701	173611	173602	0.718251	0.999948	0	1
	3_1	470000	496357	390089	390058	0.785842	0.999921	32761	1
	3_2	820000	850776	781845	781548	0.91863	0.99962	0	1
	4_1	700000	814786	697525	626844	0.769336	0.898669	0	1	*
	4_3	330000	481071	414394	326030	0.677717	0.786763	0	1
	5_1	730000	814166	720959	720892	0.885436	0.999907	0	1
	5_2	320000	385963	346471	346395	0.897482	0.999781	0	1
	6_1	140000	289038	140000	139961	0.48423	0.999721	0	1
	7_1	690000	745932	242500	219882	0.294775	0.90673	171716	1
	7_4	400000	412067	400000	395141	0.958924	0.987853	0	1
	8_1	150000	311019	140896	140854	0.452879	0.999702	0	1
	8_3	500000	573927	534446	534051	0.930521	0.999261	0	1
	9_1	470000	928939	1049074	169263	0.182211	0.161345	0	1	*
	9_5	710000	850224	566643	563904	0.663242	0.995166	203456	1
	10_1	430000	597115	498389	498340	0.83458	0.999902	0	1
	10_2	400000	538942	429126	429108	0.796204	0.999958	0	1
	11_1	340000	394705	674965	294991	0.747371	0.437046	0	1	*
	12_1	420000	436012	564161	427664	0.980854	0.758053	0	1	*
	12_2	280000	529949	422229	324355	0.612049	0.768197	0	1	*
TS331	1_1	360000	154253	574734	136855	0.887211	0.238119	14424	2	*
	3_1	470000	481287	470000	469950	0.976444	0.999894	0	1
	3_2	820000	991782	534229	529944	0.534335	0.991979	307911	1
	4_1	700000	729560	710714	710667	0.974104	0.999934	0	1
	4_3	330000	344416	127665	127566	0.370383	0.999225	79023	1
	5_1	730000	266116	554359	159149	0.598044	0.287087	56430	2	*
	5_2	320000	410435	379605	360434	0.878176	0.949498	0	1
	6_1	140000	200690	140000	133756	0.666481	0.9554	0	1
	7_1	690000	866189	762399	762353	0.880123	0.99994	0	1
	7_4	400000	480562	400000	332857	0.692641	0.832143	0	1
	8_1	150000	66527	74099	66467	0.999098	0.897003	0	2
	8_3	500000	575043	574212	563849	0.980534	0.981953	0	1
	9_1	470000	549890	470000	446290	0.811599	0.949553	83072	1
	9_5	710000	737623	725433	717560	0.9728	0.989147	0	1
	10_1	430000	540207	389722	387229	0.716816	0.993603	67176	1
	10_2	400000	465710	433223	430812	0.925065	0.994435	0	1
	11_1	340000	376986	340000	339944	0.901742	0.999835	0	1
	12_1	420000	508398	442633	431478	0.848701	0.974799	0	1
	12_2	280000	296352	504759	279514	0.943182	0.553757	0	2	*
TS413	1_1	360000	121613	25270	25248	0.207609	0.999129	99009	1
	3_1	470000	259146	479252	154821	0.597428	0.323047	0	2	*
	3_2	820000	1054369	857037	639786	0.606795	0.746509	393344	1	*
	4_1	700000	805589	505727	352658	0.437764	0.697329	0	1	*
	4_3	330000	427028	185223	182750	0.427958	0.986649	0	1
	5_1	730000	459466	378370	339867	0.7397	0.89824	71568	1
	5_2	320000	192789	309614	169583	0.87963	0.547724	36549	2	*
	6_1	140000	144275	161035	88311	0.612102	0.548396	0	1	*
	7_1	690000	545639	205497	198860	0.364453	0.967703	85991	1
	7_4	400000	156200	400000	148140	0.948399	0.37035	0	2
	8_1	150000	99294	56836	51218	0.515822	0.901154	0	1
	8_3	500000	968629	503859	296787	0.306399	0.589028	302582	1	*
	9_1	470000	1786460	733624	570812	0.319521	0.778072	1356950	1	*
	9_5	710000	893101	824476	824624	0.923327	1.00018	13310	1
	10_1	430000	461880	260874	254879	0.551829	0.97702	14861	1
	10_2	400000	264663	79463	79387	0.299955	0.999044	24079	1
	11_1	340000	211498	70929	65162	0.308097	0.918693	28079	1
	12_1	420000	442423	919717	270015	0.61031	0.293585	0	1	*
	12_2	280000	411486	98909	94751	0.230265	0.957961	174367	1
TS421	1_1	360000	389053	114227	104676	0.269053	0.916386	323150	1
	3_1	470000	513226	352151	351043	0.683993	0.996854	90769	1
	3_2	820000	1304831	350200	350141	0.268342	0.999832	459396	1
	4_1	700000	690356	877717	513936	0.744451	0.585537	0	2	*
	4_3	330000	241845	40064	15757	0.0651533	0.393296	24466	1
	5_1	730000	429516	92383	78633	0.183074	0.851163	344437	1
	5_2	320000	281728	234985	215517	0.764983	0.917152	0	1
	6_1	140000	99020	140000	64009	0.646425	0.457207	0	2
	7_1	690000	766084	743935	743900	0.971042	0.999953	0	1
	7_4	400000	454187	400000	204275	0.44976	0.510687	86103	2
	8_1	150000	130192	150000	117631	0.903519	0.784207	0	2
	8_3	500000	621691	38135	38098	0.0612812	0.99903	547901	1
	9_1	470000	487234	602170	279966	0.574603	0.464929	40589	1	*
	9_5	710000	755584	710000	308642	0.408481	0.434707	0	1	*
	10_1	430000	525538	462487	462438	0.879933	0.999894	0	1
	10_2	400000	271134	400000	139963	0.516213	0.349907	0	1	*
	11_1	340000	385657	198630	179966	0.466648	0.906036	13404	1
	12_1	420000	448178	208140	208102	0.464329	0.999817	0	1
	12_2	280000	531475	496172	496119	0.933476	0.999893	247496	1
TS439	1_1	360000	434251	38857	34463	0.0793619	0.886919	0	1
	3_1	470000	377926	345363	340396	0.900695	0.985618	0	1
	3_2	820000	984593	228948	204554	0.207755	0.893452	0	1
	4_1	700000	765292	250990	249978	0.326644	0.995968	0	1
	4_3	330000	388868	151805	108914	0.28008	0.71746	0	1	*
	5_1	730000	804502	700000	98592	0.12255	0.140846	0	1	*
	5_2	320000	362016	21475	21427	0.059188	0.997765	0	1
	6_1	140000	183999	140000	139095	0.755955	0.993536	0	1
	7_1	690000	626548	332523	332477	0.530649	0.999862	0	1
	7_4	400000	462128	400000	366390	0.792832	0.915975	0	1
	8_1	150000	100908	150000	70414	0.697804	0.469427	0	2
	8_3	500000	590109	290026	271040	0.459305	0.934537	0	1
	9_1	470000	445415	140888	140838	0.316195	0.999645	0	1
	9_5	710000	816707	462491	462449	0.566236	0.999909	0	1
	10_1	430000	435250	272302	239637	0.550573	0.880041	0	1
	10_2	400000	296362	372417	274359	0.925756	0.736698	0	1	*
	11_1	340000	381840	82343	81836	0.21432	0.993843	0	1
	12_1	420000	617003	172405	172340	0.279318	0.999623	0	1
	12_2	280000	321817	276831	275747	0.856844	0.996084	0	1
TS545	1_1	360000	331764	30579	29260	0.0881952	0.956866	10131	1
	3_1	470000	308020	288875	288827	0.937689	0.999834	0	1
	3_2	820000	420124	38548	37725	0.0897949	0.97865	22458	1
	4_1	700000	366989	201641	200636	0.546708	0.995016	0	1
	4_3	330000	146890	33926	32881	0.223848	0.969198	23966	1
	5_1	730000	162085	54299	54231	0.334584	0.998748	0	1
	5_2	320000	223452	9909	9765	0.0437007	0.985468	38939	1
	6_1	140000	129905	39637	39145	0.301336	0.987587	0	1
	7_1	690000	365863	232609	232552	0.635626	0.999755	0	1
	7_4	400000	267059	23259	23212	0.0869171	0.997979	38345	1
	8_1	150000	71839	42101	42047	0.585295	0.998717	0	1
	8_3	500000	0	21413	0	#DIV/0!	0	0	2
	9_1	470000	613221	154056	137124	0.223613	0.890092	0	1
	9_5	710000	0	9206	0	#DIV/0!	0	0	2
	10_1	430000	110287	206923	110205	0.999256	0.532589	0	2
	10_2	400000	221840	32456	32105	0.144721	0.989185	148645	1
	11_1	340000	222467	6038	5859	0.0263365	0.970354	9160	1
	12_1	420000	219135	101280	101248	0.462035	0.999684	0	1
	12_2	280000	166542	33391	33369	0.200364	0.999341	0	1
TS623	1_1	360000	542645	100863	92399	0.170275	0.916084	357070	1
	3_1	470000	259372	697659	261094	1.00664	0.374243	0	2	*
	3_2	820000	1000335	926223	926142	0.925832	0.999913	21450	1
	4_1	700000	564315	565607	451908	0.800808	0.798979	0	1	*
	4_3	330000	246431	162076	161966	0.657247	0.999321	0	1
	5_1	730000	233169	554355	212214	0.91013	0.382812	91747	2	*
	5_2	320000	428600	320000	318668	0.743509	0.995838	0	1
	6_1	140000	198293	140000	139293	0.702461	0.99495	0	1
	7_1	690000	766189	751364	748064	0.976344	0.995608	0	1
	7_4	400000	368493	335745	335701	0.911011	0.999869	0	1
	8_1	150000	181618	150000	149924	0.825491	0.999493	0	1
	8_3	500000	577759	26793	25565	0.0442486	0.954167	539642	1
	9_1	470000	398038	470000	139978	0.35167	0.297826	139266	1	*
	9_5	710000	761024	269931	220441	0.289664	0.816657	73996	1
	10_1	430000	305680	236198	216017	0.706677	0.914559	22545	1
	10_2	400000	487963	400000	399438	0.818583	0.998595	0	1
	11_1	340000	370558	340000	339950	0.9174	0.999853	0	1
	12_1	420000	588529	556179	554367	0.941954	0.996742	1905	1
	12_2	280000	287064	225110	117722	0.41009	0.522953	230680	1	*
TS629	1_1	360000	492962	761210	489680	0.993342	0.643292	0	2
	3_1	470000	481933	470000	469947	0.975129	0.999887	0	1
	3_2	820000	852329	868546	822307	0.964777	0.946763	0	1
	4_1	700000	718295	699903	699039	0.973192	0.998766	0	1
	4_3	330000	441712	219473	215857	0.488683	0.983524	3871	1
	5_1	730000	837382	361448	359580	0.42941	0.994832	0	1
	5_2	320000	421362	320000	319443	0.75812	0.998259	0	1
	6_1	140000	126954	133988	105689	0.832498	0.788795	0	1	*
	7_1	690000	773972	759329	757283	0.978437	0.997306	0	1
	7_4	400000	387357	336223	336155	0.867817	0.999798	0	1
	8_1	150000	251720	140896	140620	0.558637	0.998041	0	1
	8_3	500000	549790	25154	25105	0.0456629	0.998052	523617	1
	9_1	470000	438579	1055277	139148	0.31727	0.131859	0	1	*
	9_5	710000	791698	710000	709959	0.896755	0.999942	0	1
	10_1	430000	547653	505591	505228	0.922533	0.999282	0	1
	10_2	400000	488979	457654	457611	0.93585	0.999906	0	1
	11_1	340000	413855	340000	338657	0.818299	0.99605	0	1
	12_1	420000	783897	550036	525894	0.670871	0.956108	0	1
	12_2	280000	304116	520443	304061	0.999819	0.584235	0	2
TS692	1_1	360000	350383	242220	236872	0.676037	0.977921	0	1
	3_1	470000	473036	445271	445208	0.941171	0.999859	10069	1
	3_2	820000	1002878	626199	586903	0.585219	0.937247	25113	1
	4_1	700000	957584	705789	705729	0.736989	0.999915	0	1
	4_3	330000	616714	411638	411575	0.667368	0.999847	0	1
	5_1	730000	809534	284358	284254	0.351133	0.999634	88635	1
	5_2	320000	463360	320000	307151	0.662878	0.959847	0	1
	6_1	140000	239883	140000	139325	0.580804	0.995179	0	1
	7_1	690000	801449	750432	745090	0.929679	0.992881	0	1
	7_4	400000	372913	355948	355274	0.952699	0.998106	0	1
	8_1	150000	322635	150000	149935	0.46472	0.999567	0	1
	8_3	500000	609178	174191	171130	0.28092	0.982427	289615	1
	9_1	470000	457391	365329	331143	0.723982	0.906424	0	1
	9_5	710000	837907	124420	124418	0.148487	0.999984	696334	1
	10_1	430000	533759	505103	500115	0.936968	0.990125	0	1
	10_2	400000	221744	400000	209986	0.946975	0.524965	0	2
	11_1	340000	261156	635213	78920	0.302195	0.124242	0	2	*
	12_1	420000	537187	457362	452732	0.842783	0.989877	0	1
	12_2	280000	308372	303614	256569	0.832011	0.84505	0	1	*
SUM
29	551	250640000	251982353	166777357	137807790	0.546895	0.826298	32148182		Count(*) = 80
			Count(Available) = 551					Count = 158	Count(0) = 0
			Count(Green) = 428						Count(1) = 494
			Count(Red) = 123						Count(2) = 58
									Completeness >= 0.99: 0.500907441016334
									Completeness >= 0.98: 0.562613430127042
									Completeness >= 0.95: 0.651542649727768
									Completeness >= 0.90: 0.711433756805808
									Completeness >= 0.8: 0.765880217785844
									Completeness >= 0.7: 0.818511796733212
									Completeness >= 0.5: 0.878402903811252
									Completeness >= 0.3: 0.936479128856624
									Completeness >= 0.1: 0.96551724137931
